# Ribosome Molecular Aging Shapes Translation Dynamics

**DOI:** 10.64898/2026.03.08.710403

**Authors:** Jordy F. Botello, Lifei Jiang, Peter J. Metzger, Troy J. Comi, Aya A. Abu-Alfa, Qiwei Yu, Margaret S. Ebert, Minkyu Lee, Lennard W. Wiesner, Maya Butani, Claire J. Weaver, Andrej Košmrlj, Ileana M. Cristea, Clifford P. Brangwynne

## Abstract

Cellular homeostasis relies on continual renewal of cellular components, yet some complexes like ribosomes persist for long periods, raising the question of whether extended molecular age impacts functional fidelity. Here, we introduce a spatiotemporal mapping strategy to resolve biomolecular life stages, and show that intracellular ribosome aging alters translational dynamics at specific transcripts. Molecularly aged ribosomes exhibit impaired elongation at basic amino acid-rich sequences, leading to increased pausing, premature termination, and ribosome collisions. By profiling ribosomal RNA modifications, we find that molecular aging increases the collision propensity of specific ribosome subpopulations. Consistent with our findings, enrichment of aged ribosomes in cells amplifies molecular age-dependent translation defects. *In vivo* labeling of ribosomes in aged *C. elegans* demonstrates that molecularly aged ribosomes shape translational dynamics during organismal aging. These findings identify ribosome molecular age as a determinant of translational dynamics, and link molecular aging of a core gene-expression complex to organismal aging.

**HIGHLIGHTS:**

- A pulse-chase labeling strategy enables mapping subcellular demographics of macromolecular complexes in space and time.
- Molecular aging of ribosomes drives differential mRNA translation and shapes elongation dynamics.
- The collision propensity of specific ribosome subpopulations increases with molecular age.
- Older ribosomes shape translation dynamics during organismal aging.
