## Supplementary material for "Ribosome Molecular Aging Shapes Translation Dynamics": TableS1

### Sheet: Sheet1
Table S1: Human patient fibroblasts from Coriell institute used in this study
Cell line	Age
AG08498	1 YR
AG07095	2 YR
AG16409	12 YR
AG09309	21 YR
AG06103	29 YR
AG16146	31 YR
AG09022	40 YR
AG06858	47 YR
AG02222	49 YR
AG12956	50 YR
AG16104	55 YR
AG02261	61 YR
AG16086	67 YR
GM09918	78 YR
