## Supplementary material for "Ribosome Molecular Aging Shapes Translation Dynamics": TableS2

### Sheet: Sheet1
Table S2: Plasmids used in this study
Name	Notes
FM5-mTag-BFP2-NPM1	For labeling nucleoli
FM5-HaloTag	To create HaloTag-only control cells
FM5-NLS-HaloTag-SNAPTag	For quantification of PROTAC strategy
FM5-emiRFP670-SEC61B	For labeling of the endoplasmic reticulum
mTagBFP2-P2A-K0-P2A-RFP	For polybasic stalling measurements
mTagBFP2-P2A-K12-P2A-RFP	For polybasic stalling measurements
mTagBFP2-P2A-K22-P2A-RFP	For polybasic stalling measurements
