## Supplementary material for "Ribosome Molecular Aging Shapes Translation Dynamics": TableS3

### Sheet: Sheet1
Table S3: Probes used in this study
Probe name	Sequence	Notes
Universal BIHIND-qPCR-F primer	ATGCAGCGACTCAGCCTCTG	For BIHIND-qPCR
Universal BIHIND-qPCR-R primer	TAGCCAGTACCGTAGTGCGTG	For BIHIND-qPCR
Ψ18S-210-Up-probe	TAGCCAGTACCGTAGTGCGTGTTTGATCTGATAAATGCACGC	For BIHIND-qPCR
Ψ18S-210-Down-probe	/5phos/TCCCCCCCGCGAAGGGGGTcagaggctgagtcgctgcat	For BIHIND-qPCR
Ψ28S-4491-Up-probe	tagccagtaccgtagtgcgtgACGACGGTCTAAACCCAGCTC	For BIHIND-qPCR
Ψ28S-4491-Down-probe	/5phos/CGTTCCCTATTAGTGGGTGcagaggctgagtcgctgcat	For BIHIND-qPCR
N-BIHIND-qPCR-F primer	CAAGCAGAAGACGGCATACGA	For BIHIND-qPCR
N-BIHIND-qPCR-R primer	AATGATACGGCGACCACCGA	For BIHIND-qPCR
18S-U-Up-probe	aatgatacggcgaccaccgaCTCTCCGGAATCGAACCCTG	For BIHIND-qPCR
18S-U-Down-probe	/5phos/TTCCCCGTCACCCGTGGTCAtcgtatgccgtcttctgcttg	For BIHIND-qPCR
SNORA10 PCR_Set1_F	TTGTCGCACTCCTAGGAACA	For PCR-based detection of SNORA10
SNORA10 PCR_Set1_R	GGCAGAGAAAGGCTCTCCTA	For PCR-based detection of SNORA10
SplintBot-2Puni-5phos-3spcr	/5Phos/AGATCGGAAGAGCGTCGTGTA /3SpC3/	For cDNA ligation in Ribo-seq library preparation
NI-812	5′-/5Phos/NNNNNCGTAAAGATCGGAAGAGCACACGTCTGAA/3ddC/	First adaptor ligation in RIbo-seq library preparation, Source: PMID: 28579404
NI-813	5′-/5Phos/NNNNNCTAGAAGATCGGAAGAGCACACGTCTGAA/3ddC/	First adaptor ligation in RIbo-seq library preparation, Source: PMID: 28579404
NI-815	5′-/5Phos/NNNNNGCATAAGATCGGAAGAGCACACGTCTGAA/3ddC/	First adaptor ligation in RIbo-seq library preparation, Source: PMID: 28579404
