## Supplementary material for "Ribosome Molecular Aging Shapes Translation Dynamics": TableS4

### Sheet: Sheet1
Table S4: Genome editing inserts
Name	Sequence
Insert for N-terminal RPL10A tagging with HaloTag in U2OS cells	GAAATCGGTACTGGCTTTCCATTCGACCCCCATTATGTGGAAGTCCTGGGCGAGCGCATGCACTACGTCGATGTTGGTCCGCGCGATGGCACCCCTGTGCTGTTCCTGCACGGTAACCCGACCTCCTCCTACGTGTGGCGCAACATCATCCCGCATGTTGCACCGACCCATCGCTGCATTGCTCCAGACCTGATCGGTATGGGCAAATCCGACAAACCAGACCTGGGTTATTTCTTCGACGACCACGTCCGCTTCATGGATGCCTTCATCGAAGCCCTGGGTCTGGAAGAGGTCGTCCTGGTCATTCACGACTGGGGCTCCGCTCTGGGTTTCCACTGGGCCAAGCGCAATCCAGAGCGCGTCAAAGGTATTGCATTTATGGAGTTCATCCGCCCTATC…
Insert for C-terminal RPS17 tagging with HaloTag in U2OS cells	TCTAGCGGTAGTGGTAGCGGCAGTTCTAGCGGTAGTGGTAGCGGCAGTGAAATCGGTACTGGCTTTCCATTCGACCCCCATTATGTGGAAGTCCTGGGCGAGCGCATGCACTACGTCGATGTTGGTCCGCGCGATGGCACCCCTGTGCTGTTCCTGCACGGTAACCCGACCTCCTCCTACGTGTGGCGCAACATCATCCCGCATGTTGCACCGACCCATCGCTGCATTGCTCCAGACCTGATCGGTATGGGCAAATCCGACAAACCAGACCTGGGTTATTTCTTCGACGACCACGTCCGCTTCATGGATGCCTTCATCGAAGCCCTGGGTCTGGAAGAGGTCGTCCTGGTCATTCACGACTGGGGCTCCGCTCTGGGTTTCCACTGGGCCAAGCGCAAT…
Insert for N-terminal SNRPB tagging with HaloTag in HBECs	gaaatcggtactggctttccattcgacccccattatgtggaagtcctgggcgagcgcatgcactacgtcgatgttggtccgcgcgatggcacccctgtgctgttcctgcacggtaacccgacctcctcctacgtgtggcgcaacatcatcccgcatgttgcaccgacccatcgctgcattgctccagacctgatcggtatgggcaaatccgacaaaccagacctgggttatttcttcgacgaccacgtccgcttcatggatgccttcatcgaagccctgggtctggaagaggtcgtcctggtcattcacgactggggctccgctctgggtttccactgggccaagcgcaatccagagcgcgtcaaaggtattgcatttatggagttcatccgccctatc…
Insert for N terminal RPL10A tagging with HaloTag in C. elegans	ATGGCCGAAATCGGAACTGGATTCCCATTCGACCCCCATTATGTTGAGGTTCTTGGAGAACGCATGCATTATGTTGATGTAGGACCACGAGATGGAACTCCAGTTCTCTTCCTTCACGGAAATCCGACTTCTTCATATGTCTGGAGAAACATCATTCCACACGTTGCTCCAACACACAGATGTATTGCTCCAGgtaagtttaggcatatgtgcacatctgttcatggacaccatgatttttcagACCTCATCGGAATGGGAAAATCGGATAAGCCAGATCTTGGATACTTCTTCGATGATCATGTTCGATTCATGGATGCCTTCATCGAGGCTCTTGGACTCGAAGAAGTCGTCCTCGTCATACATGATTGGGGATCTGCTCTTGGATTCCATTGGGCC…
